# Infants who develop BPD have an airway endotype defined by vimentin expression and ciliary loss

**DOI:** 10.1101/2025.09.16.676660

**Authors:** Laurie C. Eldredge, Yan Han, Gail H. Deutsch, Jennifer M.S. Sucre, Shawyon P. Shirazi, Caroline Stefani, Stephan Pribitzer, Stephen R. Reeves, Lucille M. Rich, Elizabeth R. Vanderwall, Steven F. Ziegler, Jason S. Debley

## Abstract

**Rationale:** Bronchopulmonary Dysplasia (BPD) results from abnormal lung development after preterm birth, with structural deficits at every respiratory tree level. BPD with lower airway disease is emerging as a clinically significant phenotype with increased mortality, and there is a significant knowledge gap in the molecular mechanisms whereby preterm birth disrupts normal airway development.

**Objectives:** To develop a human model of lower airway disease after preterm birth and to characterize a molecular endotype of evolving BPD (eBPD) at baseline and in response to injury.

**Methods:** We used a combination of an *ex vivo* organotypic Airway Epithelial Cell (AEC models) and well-characterized pathologic and transcriptomic patient samples for quantitative immunohistochemistry and RNA sequencing analyses.

**Measurements and Main Results:** Compared to AECs from healthy patients, eBPD- derived AECs have a molecular endotype of reduced proliferation, impaired differentiation to ciliated epithelium, and an expanded vimentin-positive population with a transcriptional shift toward stromal cell-associated genes. With hyperoxia exposure, eBPD-derived AECs exhibited a pronounced vimentin response *ex vivo*, which parallels the increased vimentin expression of airway cells observed in lung tissue from human infants with BPD.

**Conclusions:** In this organotypic model of neonatal airway differentiation, we find that infants with eBPD have impaired differentiation, increased expression of vimentin, and concomitant loss of cilia, with an exaggerated increase in vimentin expression after hyperoxia injury, findings that mimic the effects of prematurity in airway cells in human patients. These data provide a foundation for future mechanistic studies interrogating the role of intermediate filaments in epithelial differentiation and repair.
