## Supplementary material for "Infants who develop BPD have an airway endotype defined by vimentin expression and ciliary loss": Table 2

### Sheet: Sheet1
	hgnc_symbol	logFC	AveExpr	t	P.Value	adj.P.Val	expr
ENSG00000168542	COL3A1	-9.05641	2.64263	-1.95585	0.0632156	0.218829	non
ENSG00000164692	COL1A2	-7.73453	3.15849	-1.58571	0.126983	0.3314	non
ENSG00000186340	THBS2	-7.15478	2.73168	-2.87228	0.0088138	0.0636173	non
ENSG00000137809	ITGA11	-7.14258	1.06029	-3.32797	0.00303342	0.0325446	down
ENSG00000187498	COL4A1	-6.70927	4.77705	-3.34507	0.0029123	0.0317724	down
ENSG00000166086	JAM3	-6.51678	1.4931	-5.88797	6.17007046956071e-06	0.000876887	down
ENSG00000170801	HTRA3	-6.50768	-0.212431	-4.97143	5.54664236871138e-05	0.00296429	down
ENSG00000149633	KIAA1755	-6.4476	0.177459	-5.50994	1.51281863851032e-05	0.0014449	down
ENSG00000187688	TRPV2	-6.23972	1.43913	-3.84695	0.000867258	0.0152287	down
ENSG00000142173	COL6A2	-5.82948	1.48987	-1.92448	0.0672384	0.22762	non
ENSG00000101198	NKAIN4	-5.49859	-0.419691	-6.43903	1.71622132100059e-06	0.000415373	down
ENSG00000277586	NEFL	-5.49582	0.900298	-4.4938	0.000178094	0.00591227	down
ENSG00000130635	COL5A1	-5.47499	1.79935	-2.67127	0.0139014	0.0848098	non
ENSG00000186469	GNG2	-5.41181	0.393586	-4.46635	0.000190482	0.00611826	down
ENSG00000203805	PPAPDC1A	-5.41135	1.0748	-4.7551	9.39734581336138e-05	0.0040495	down
ENSG00000140937	CDH11	-5.37512	4.37986	-3.43931	0.00232476	0.0274535	down
ENSG00000154864	PIEZO2	-5.37394	1.18466	-4.42175	0.000212481	0.00654796	down
ENSG00000120937	NPPB	-5.26567	0.523301	-3.37234	0.00272878	0.0303857	down
ENSG00000067445	TRO	-5.05012	0.822911	-3.25486	0.00360883	0.0363894	down
ENSG00000154096	THY1	-5.03507	1.49495	-2.60651	0.0160613	0.0926865	non
ENSG00000117152	RGS4	-5.02413	0.373231	-3.53109	0.00186469	0.0240992	down
ENSG00000182667	NTM	-4.92754	3.67808	-3.01284	0.00637092	0.0519274	non
ENSG00000166147	FBN1	-4.91042	2.73398	-3.17076	0.00440225	0.0416276	down
ENSG00000136274	NACAD	-4.89498	0.0820876	-4.80382	8.34364442265174e-05	0.00383015	down
ENSG00000106004	HOXA5	-4.82757	1.32605	-5.22652	2.98923635713294e-05	0.00210911	down
ENSG00000102271	KLHL4	-4.82437	0.768176	-4.38146	0.000234533	0.00695062	down
ENSG00000138172	CALHM2	-4.78332	1.65027	-5.4976	1.55813044152517e-05	0.00145263	down
ENSG00000101955	SRPX	-4.76521	4.93723	-2.44942	0.0226773	0.115022	non
ENSG00000151388	ADAMTS12	-4.74619	0.596143	-2.61081	0.0159087	0.0921194	non
ENSG00000071246	VASH1	-4.74407	1.06666	-6.04282	4.29148105357922e-06	0.000721595	down
ENSG00000113721	PDGFRB	-4.72981	0.18353	-2.49428	0.0205667	0.10826	non
ENSG00000163359	COL6A3	-4.70671	1.14504	-2.12397	0.0450777	0.177476	non
ENSG00000087303	NID2	-4.70187	0.656057	-3.71697	0.00118964	0.0183939	down
ENSG00000124212	PTGIS	-4.67627	0.182724	-3.13426	0.00479691	0.0440666	down
ENSG00000135074	ADAM19	-4.66671	4.8623	-2.77787	0.0109317	0.0729879	non
ENSG00000134871	COL4A2	-4.66177	6.6881	-4.66617	0.000116787	0.00464448	down
ENSG00000038427	VCAN	-4.62324	7.54064	-4.94235	5.9531863375522e-05	0.0030646	down
ENSG00000138316	ADAMTS14	-4.60751	2.29297	-2.90482	0.00817906	0.0606859	non
ENSG00000186310	NAP1L3	-4.59399	-0.325077	-6.37445	1.99017655626942e-06	0.000439829	down
ENSG00000102802	MEDAG	-4.53822	-0.31498	-4.17581	0.000388227	0.00924171	down
ENSG00000198768	APCDD1L	-4.52139	0.499302	-4.75855	9.31860508375667e-05	0.00404516	down
ENSG00000186297	GABRA5	-4.44865	-0.381762	-4.55535	0.000153171	0.00544501	down
ENSG00000165757	KIAA1462	-4.43395	1.51014	-3.39171	0.0026054	0.0294847	down
ENSG00000124191	TOX2	-4.40581	0.963574	-4.92651	6.18712769523978e-05	0.00314852	down
ENSG00000180340	FZD2	-4.38845	0.134267	-5.08015	4.25973688830794e-05	0.00253769	down
ENSG00000059804	SLC2A3	-4.3786	2.2067	-3.18207	0.00428651	0.0409083	down
ENSG00000125726	CD70	-4.37017	-0.0821322	-5.06618	4.40650057074124e-05	0.00256273	down
ENSG00000133110	POSTN	-4.34705	2.70137	-1.23112	0.231194	0.473621	non
ENSG00000131459	GFPT2	-4.31831	1.37255	-2.27421	0.0329906	0.145902	non
ENSG00000265763	ZNF488	-4.31491	2.27462	-4.25626	0.000318774	0.00831607	down
ENSG00000130270	ATP8B3	-4.31206	1.95963	-4.90549	6.51194154435245e-05	0.00325052	down
ENSG00000115461	IGFBP5	-4.30846	1.13101	-3.06145	0.00568877	0.048501	down
ENSG00000139329	LUM	-4.27088	2.37372	-1.7681	0.0908202	0.272583	non
ENSG00000109099	PMP22	-4.22922	0.912285	-3.52683	0.0018839	0.0242462	down
ENSG00000173068	BNC2	-4.22011	0.688419	-3.52784	0.00187933	0.0242276	down
ENSG00000106624	AEBP1	-4.21507	0.523101	-2.76333	0.011298	0.0742218	non
ENSG00000117586	TNFSF4	-4.20816	1.53913	-2.86856	0.00888925	0.0639316	non
ENSG00000142156	COL6A1	-4.19888	3.20289	-2.091	0.0482146	0.184804	non
ENSG00000110900	TSPAN11	-4.17262	0.732114	-5.59007	1.24943496180492e-05	0.00129694	down
ENSG00000115232	ITGA4	-4.16147	2.55764	-2.72102	0.0124314	0.0785914	non
ENSG00000150394	CDH8	-4.15802	1.1925	-4.30223	0.000284803	0.00782194	down
ENSG00000184226	PCDH9	-4.13685	1.51862	-3.37113	0.00273672	0.0304364	down
ENSG00000104415	WISP1	-4.12084	-0.435732	-2.56212	0.0177197	0.0981115	non
ENSG00000143494	VASH2	-4.11336	-0.30909	-4.85967	7.28102035023335e-05	0.00346577	down
ENSG00000167641	PPP1R14A	-4.10818	1.3077	-4.67864	0.000113281	0.00452982	down
ENSG00000163017	ACTG2	-4.09172	0.307654	-2.63108	0.0152072	0.0896733	non
ENSG00000165617	DACT1	-4.07396	0.153582	-3.27637	0.00342936	0.0354043	down
ENSG00000142552	RCN3	-4.03037	1.94029	-2.76345	0.011295	0.0742218	non
ENSG00000006016	CRLF1	-4.02786	3.66404	-2.8842	0.00857587	0.0626091	non
ENSG00000158258	CLSTN2	-4.02286	0.630134	-2.29386	0.0316498	0.142291	non
ENSG00000138735	PDE5A	-4.01425	3.83184	-3.26396	0.00353181	0.0360166	down
ENSG00000138080	EMILIN1	-4.01021	1.40562	-2.21066	0.0376884	0.158823	non
ENSG00000104332	SFRP1	-4.0062	0.9845	-3.40198	0.00254217	0.0290688	down
ENSG00000182492	BGN	-3.98679	-0.301986	-2.51176	0.0197951	0.105306	non
ENSG00000185483	ROR1	-3.97761	3.95582	-4.27753	0.000302582	0.00807059	down
ENSG00000087116	ADAMTS2	-3.93365	0.130644	-2.2829	0.0323914	0.144486	non
ENSG00000108821	COL1A1	-3.92122	5.97388	-2.81687	0.0100039	0.0693989	non
ENSG00000153976	HS3ST3A1	-3.88224	0.824779	-3.61613	0.00151874	0.0214175	down
ENSG00000130176	CNN1	-3.8768	1.03282	-2.44482	0.0229049	0.11591	non
ENSG00000163485	ADORA1	-3.86007	1.00732	-4.64709	0.000122368	0.00478037	down
ENSG00000169432	SCN9A	-3.85837	1.09496	-3.50553	0.00198301	0.0250245	down
ENSG00000113319	RASGRF2	-3.84784	1.64927	-3.89559	0.000770298	0.0140819	down
ENSG00000177932	ZNF354C	-3.8385	2.17738	-5.54086	1.40508805791279e-05	0.0013845	down
ENSG00000126785	RHOJ	-3.83316	-0.263814	-3.24787	0.00366914	0.0367797	down
ENSG00000175745	NR2F1	-3.83223	0.666279	-4.17861	0.000385574	0.00921921	down
ENSG00000167244	IGF2	-3.83091	0.72409	-3.48239	0.00209643	0.0256784	down
ENSG00000092096	SLC22A17	-3.81382	2.23013	-3.86432	0.000831321	0.014736	down
ENSG00000088543	C3orf18	-3.81118	2.5605	-4.38507	0.000232471	0.0069369	down
ENSG00000159217	IGF2BP1	-3.80638	1.77366	-3.43742	0.00233533	0.0275173	down
ENSG00000164176	EDIL3	-3.79988	4.86021	-4.34947	0.000253667	0.0073077	down
ENSG00000133107	TRPC4	-3.79978	-0.534671	-3.0774	0.00548064	0.0474297	down
ENSG00000135111	TBX3	-3.79795	1.7417	-2.58105	0.0169939	0.0956276	non
ENSG00000113140	SPARC	-3.79668	7.55539	-4.09028	0.000478673	0.0104297	down
ENSG00000183780	SLC35F3	-3.78217	0.537571	-3.02292	0.00622329	0.0513737	non
ENSG00000103742	IGDCC4	-3.7776	-0.653902	-3.86708	0.000825742	0.0146662	down
ENSG00000167601	AXL	-3.77676	5.54195	-4.09233	0.000476277	0.010404	down
ENSG00000169169	CPT1C	-3.76404	1.10321	-2.99454	0.00664751	0.0532679	non
ENSG00000197093	GAL3ST4	-3.75673	1.12494	-3.74157	0.00112067	0.0178221	down
ENSG00000134013	LOXL2	-3.71931	7.27415	-2.84304	0.00942391	0.0666916	non
ENSG00000196345	ZKSCAN7	-3.7139	2.54277	-4.94785	5.87397167868902e-05	0.00304526	down
ENSG00000119630	PGF	-3.71162	5.81488	-4.57543	0.000145824	0.00521614	down
ENSG00000164761	TNFRSF11B	-3.69346	1.77604	-2.88158	0.00862778	0.0628398	non
ENSG00000156103	MMP16	-3.68318	-0.781226	-4.52141	0.000166446	0.0057391	down
ENSG00000148516	ZEB1	-3.67544	1.87595	-3.08817	0.00534434	0.0468425	down
ENSG00000105419	MEIS3	-3.67343	1.87639	-5.00626	5.09645504278235e-05	0.00284063	down
ENSG00000049192	ADAMTS6	-3.67326	0.605107	-3.19123	0.00419489	0.0404078	down
ENSG00000213420	GPC2	-3.65572	0.215186	-4.26413	0.000312681	0.00821707	down
ENSG00000267041	ZNF850	-3.65529	0.902283	-4.18711	0.00037763	0.00913195	down
ENSG00000079150	FKBP7	-3.64084	3.21531	-4.8822	6.89216904655855e-05	0.00336346	down
ENSG00000003137	CYP26B1	-3.63888	2.59889	-3.58513	0.00163688	0.0222145	down
ENSG00000169213	RAB3B	-3.63516	1.90744	-2.13792	0.0438065	0.174218	non
ENSG00000179046	TRIML2	-3.63168	0.562711	-2.4103	0.0246807	0.122023	non
ENSG00000254726	MEX3A	-3.62949	1.90804	-4.58954	0.000140872	0.00515475	down
ENSG00000183098	GPC6	-3.62533	2.46692	-2.46684	0.0218348	0.112072	non
ENSG00000114948	ADAM23	-3.6217	2.55176	-5.81052	7.40589931876823e-06	0.000987666	down
ENSG00000040731	CDH10	-3.60357	2.20779	-3.27004	0.00348128	0.0356658	down
ENSG00000128606	LRRC17	-3.60191	2.09003	-2.19441	0.0389839	0.162162	non
ENSG00000105270	CLIP3	-3.58726	1.88432	-3.59972	0.00158021	0.0218991	down
ENSG00000116962	NID1	-3.57673	2.55711	-2.31723	0.0301209	0.137739	non
ENSG00000162576	MXRA8	-3.57621	1.93498	-2.77297	0.0110539	0.0734578	non
ENSG00000013297	CLDN11	-3.56448	1.15674	-2.23049	0.0361612	0.154471	non
ENSG00000242732	RGAG4	-3.56236	-0.551036	-4.62142	0.0001303	0.00492553	down
ENSG00000166997	CNPY4	-3.55263	2.81165	-4.22491	0.000344229	0.00860293	down
ENSG00000183287	CCBE1	-3.54902	1.96146	-3.45589	0.00223417	0.026772	down
ENSG00000144057	ST6GAL2	-3.54728	-0.367068	-2.95878	0.00722177	0.0562542	non
ENSG00000155849	ELMO1	-3.52554	0.462702	-3.7821	0.00101555	0.0168568	down
ENSG00000144218	AFF3	-3.52413	-0.460371	-4.20821	0.000358604	0.00881972	down
ENSG00000176887	SOX11	-3.52254	-0.559177	-5.41471	1.90036681577324e-05	0.00161534	down
ENSG00000129596	CDO1	-3.5197	-0.227298	-5.15998	3.51074970910133e-05	0.00229162	down
ENSG00000110811	P3H3	-3.51726	4.52978	-4.09977	0.000467682	0.0102917	down
ENSG00000178882	FAM101A	-3.50832	0.538283	-2.47846	0.0212892	0.110564	non
ENSG00000105991	HOXA1	-3.49262	2.88542	-4.15323	0.000410303	0.00959108	down
ENSG00000101463	SYNDIG1	-3.48613	-0.50857	-4.60074	0.000137063	0.00508482	down
ENSG00000105696	TMEM59L	-3.48351	0.492133	-3.74104	0.0011221	0.0178223	down
ENSG00000164308	ERAP2	-3.48259	4.5477	-2.36155	0.0274056	0.129931	non
ENSG00000156466	GDF6	-3.48035	-0.373963	-2.23171	0.036069	0.154311	non
ENSG00000144810	COL8A1	-3.47182	6.13406	-2.73194	0.0121289	0.0775372	non
ENSG00000176692	FOXC2	-3.46709	0.613629	-3.07169	0.00555431	0.0478426	down
ENSG00000169515	CCDC8	-3.46644	2.6824	-2.47727	0.0213445	0.110648	non
ENSG00000106483	SFRP4	-3.45766	-0.233519	-2.10573	0.0467896	0.181004	non
ENSG00000196739	COL27A1	-3.4431	3.91354	-4.13098	0.000433274	0.00985699	down
ENSG00000105997	HOXA3	-3.43429	0.215956	-3.84518	0.000871017	0.0152475	down
ENSG00000165072	MAMDC2	-3.42999	3.02266	-3.40416	0.00252893	0.0289796	down
ENSG00000164796	CSMD3	-3.41524	1.39415	-3.98445	0.000620065	0.0122041	down
ENSG00000128591	FLNC	-3.40933	1.33485	-2.76502	0.0112547	0.0740956	non
ENSG00000176697	BDNF	-3.4004	2.63235	-4.08734	0.000482128	0.0104315	down
ENSG00000164932	CTHRC1	-3.40018	2.86962	-2.80135	0.0103638	0.0709105	non
ENSG00000154553	PDLIM3	-3.39953	0.146862	-2.60094	0.0162611	0.0932738	non
ENSG00000259207	ITGB3	-3.39857	4.11602	-3.79546	0.000983072	0.0164057	down
ENSG00000165633	VSTM4	-3.3976	-0.997357	-4.54838	0.000155809	0.00549059	down
ENSG00000172379	ARNT2	-3.37988	3.63955	-3.47341	0.00214214	0.0260526	down
ENSG00000137941	TTLL7	-3.36905	2.22344	-3.0146	0.00634493	0.0517974	non
ENSG00000149380	P4HA3	-3.36685	-0.0668164	-2.59097	0.0166247	0.0942756	non
ENSG00000026559	KCNG1	-3.35633	3.08443	-2.79818	0.0104388	0.0711091	non
ENSG00000166923	GREM1	-3.35499	0.0742814	-2.05392	0.0519766	0.193288	non
ENSG00000123572	NRK	-3.35151	-0.367838	-2.90569	0.0081627	0.0605936	non
ENSG00000144857	BOC	-3.34762	2.6268	-4.10426	0.000462571	0.0102374	down
ENSG00000095713	CRTAC1	-3.34429	-0.182812	-3.94926	0.000675727	0.0129362	down
ENSG00000121440	PDZRN3	-3.32977	-0.29333	-2.80569	0.0102619	0.0704312	non
ENSG00000183770	FOXL2	-3.32895	1.12149	-4.98135	5.4144561719613e-05	0.00292295	down
ENSG00000072832	CRMP1	-3.32723	1.25635	-4.57411	0.000146296	0.00521614	down
ENSG00000162618	ADGRL4	-3.31794	0.0747864	-2.76965	0.0111374	0.0735992	non
ENSG00000183023	SLC8A1	-3.31563	0.33441	-3.11976	0.00496306	0.044926	down
ENSG00000100285	NEFH	-3.29834	3.02723	-4.34387	0.00025717	0.00733339	down
ENSG00000163661	PTX3	-3.29683	-0.620293	-2.6662	0.0140601	0.0855325	non
ENSG00000183691	NOG	-3.28412	-0.643706	-3.81869	0.00092905	0.0157592	down
ENSG00000136378	ADAMTS7	-3.28344	2.7501	-4.77988	8.84561216269197e-05	0.00398955	down
ENSG00000102781	KATNAL1	-3.27472	3.23879	-3.42572	0.00240175	0.0279572	down
ENSG00000154134	ROBO3	-3.27463	4.62661	-5.1618	3.49538435756296e-05	0.00229162	down
ENSG00000139292	LGR5	-3.27203	-1.06759	-3.02595	0.00617951	0.0511488	non
ENSG00000169862	CTNND2	-3.27046	-1.1324	-4.21204	0.000355254	0.0087514	down
ENSG00000135636	DYSF	-3.27028	3.65136	-2.84462	0.00938983	0.0665722	non
ENSG00000173705	SUSD5	-3.26375	1.72503	-3.09131	0.00530517	0.0466582	down
ENSG00000180914	OXTR	-3.26169	1.75063	-2.6517	0.0145234	0.0873208	non
ENSG00000174799	CEP135	-3.2511	3.04101	-4.06087	0.000514393	0.0107827	down
ENSG00000166741	NNMT	-3.24762	2.52141	-3.36544	0.00277415	0.0307202	down
ENSG00000152377	SPOCK1	-3.24609	6.64538	-3.7394	0.00112659	0.0178623	down
ENSG00000132718	SYT11	-3.23718	0.761211	-2.36352	0.0272902	0.129595	non
ENSG00000128805	ARHGAP22	-3.23541	3.78003	-2.83712	0.0095522	0.0672916	non
ENSG00000163462	TRIM46	-3.21508	2.40309	-3.38644	0.0026384	0.0297461	down
ENSG00000182985	CADM1	-3.20762	3.37494	-1.36404	0.18626	0.416212	non
ENSG00000120093	HOXB3	-3.20393	-0.96024	-3.57879	0.00166213	0.022451	down
ENSG00000115526	CHST10	-3.20377	3.01883	-3.25181	0.00363506	0.0365396	down
ENSG00000135333	EPHA7	-3.20369	-1.21393	-4.23174	0.000338509	0.00852889	down
ENSG00000142583	SLC2A5	-3.20309	1.16413	-3.18568	0.00425016	0.040712	down
ENSG00000154736	ADAMTS5	-3.18943	-0.524935	-2.97357	0.00697871	0.0550258	non
ENSG00000176890	TYMS	-3.18494	3.67712	-5.27589	2.65361351589165e-05	0.00198004	down
ENSG00000254221	PCDHGB1	-3.18181	-0.449356	-2.51914	0.0194771	0.104463	non
ENSG00000125965	GDF5	-3.17945	-0.790829	-3.32602	0.00304752	0.0326716	down
ENSG00000137285	TUBB2B	-3.17757	-0.878197	-3.32398	0.00306235	0.0327625	down
ENSG00000143515	ATP8B2	-3.16787	2.60477	-3.52022	0.00191412	0.0245128	down
ENSG00000131016	AKAP12	-3.16706	7.3064	-4.09308	0.000475403	0.0104024	down
ENSG00000213030	CGB8	-3.16654	-0.303434	-3.12472	0.00490563	0.0445626	down
ENSG00000072195	SPEG	-3.16481	2.40832	-4.39986	0.000224193	0.00682731	down
ENSG00000137507	LRRC32	-3.16133	-0.504246	-2.64428	0.0147659	0.0879927	non
ENSG00000136883	KIF12	-3.14924	0.369932	-3.48575	0.00207956	0.0255933	down
ENSG00000170558	CDH2	-3.14188	3.65546	-5.53425	1.42742814386029e-05	0.00139762	down
ENSG00000186446	ZNF501	-3.14067	1.60503	-2.64457	0.0147564	0.0879927	non
ENSG00000165716	FAM69B	-3.13589	1.55005	-3.3872	0.00263362	0.0297244	down
ENSG00000113361	CDH6	-3.13473	6.61622	-2.23416	0.0358842	0.153821	non
ENSG00000198756	COLGALT2	-3.13161	-0.55552	-3.47616	0.00212804	0.0259507	down
ENSG00000170961	HAS2	-3.12869	3.17007	-3.28805	0.00333553	0.0347947	down
ENSG00000121904	CSMD2	-3.12714	-0.510426	-3.33649	0.00297243	0.0321788	down
ENSG00000151702	FLI1	-3.12328	3.84569	-2.66308	0.0141585	0.0859244	non
ENSG00000158270	COLEC12	-3.1225	-0.589012	-2.28137	0.0324962	0.144663	non
ENSG00000198795	ZNF521	-3.11566	-0.246127	-3.00407	0.00650202	0.0525804	non
ENSG00000104368	PLAT	-3.11505	8.93317	-7.55146	1.45475280068868e-07	0.000102296	down
ENSG00000135905	DOCK10	-3.10947	0.116886	-3.09702	0.0052348	0.0462734	down
ENSG00000132688	NES	-3.10939	-0.446709	-3.07731	0.00548185	0.0474297	down
ENSG00000118473	SGIP1	-3.09613	-0.587593	-2.51296	0.0197431	0.105146	non
ENSG00000140682	TGFB1I1	-3.09471	4.39208	-3.41936	0.00243862	0.0282376	down
ENSG00000067798	NAV3	-3.09299	0.603617	-2.60353	0.0161681	0.0929815	non
ENSG00000157833	GAREML	-3.09229	1.71848	-3.03063	0.00611267	0.0508773	non
ENSG00000172346	CSDC2	-3.09097	-0.944763	-3.03273	0.00608279	0.0507556	non
ENSG00000164125	FAM198B	-3.08915	4.62075	-5.05952	4.47822488588181e-05	0.0025754	down
ENSG00000106484	MEST	-3.08913	5.22998	-3.61877	0.00150909	0.0213378	down
ENSG00000143469	SYT14	-3.08828	-0.53518	-3.96084	0.000656891	0.0126868	down
ENSG00000213694	S1PR3	-3.08155	4.66584	-3.34096	0.00294098	0.031995	down
ENSG00000134986	NREP	-3.078	3.69595	-4.18532	0.000379283	0.00913942	down
ENSG00000161791	FMNL3	-3.06897	3.46072	-2.86193	0.00902533	0.0646398	non
ENSG00000149150	SLC43A1	-3.06677	0.448416	-3.22978	0.00382964	0.0379202	down
ENSG00000182916	TCEAL7	-3.05835	0.0408664	-2.87176	0.00882428	0.0636173	non
ENSG00000121690	DEPDC7	-3.05777	2.08015	-3.02212	0.0062349	0.0513873	non
ENSG00000196793	ZNF239	-3.05564	2.05273	-3.04313	0.00593724	0.0498909	down
ENSG00000146070	PLA2G7	-3.04563	1.1129	-3.0182	0.00629207	0.0516384	non
ENSG00000120149	MSX2	-3.03773	0.828824	-3.87239	0.000815135	0.0145718	down
ENSG00000141756	FKBP10	-3.03027	4.69105	-5.15373	3.56430914830617e-05	0.0023168	down
ENSG00000132639	SNAP25	-3.03001	-1.31894	-3.26159	0.0035517	0.0360465	down
ENSG00000105048	TNNT1	-3.02991	2.30756	-2.7633	0.0112988	0.0742218	non
ENSG00000138675	FGF5	-3.01479	3.73581	-2.477	0.0213571	0.110648	non
ENSG00000164220	F2RL2	-3.00398	-0.888536	-2.66178	0.0141999	0.0860788	non
ENSG00000121297	TSHZ3	-3.00374	2.80411	-3.00843	0.00643657	0.0522729	non
ENSG00000099937	SERPIND1	-2.99887	2.55381	-1.49534	0.148942	0.364356	non
ENSG00000103241	FOXF1	-2.99399	-0.841401	-2.27404	0.0330019	0.145903	non
ENSG00000204767	FAM196B	-2.98968	-0.187635	-2.79107	0.0106087	0.0717296	non
ENSG00000102387	TAF7L	-2.98283	0.526134	-2.97058	0.00702729	0.0552119	non
ENSG00000159167	STC1	-2.98156	3.97573	-1.7651	0.0913351	0.273127	non
ENSG00000174807	CD248	-2.97492	-0.377188	-1.85905	0.0763609	0.244779	non
ENSG00000159556	ISL2	-2.97455	0.12805	-2.99382	0.0066587	0.0532679	non
ENSG00000164741	DLC1	-2.96059	5.24803	-3.08856	0.00533941	0.0468258	down
ENSG00000139625	MAP3K12	-2.95289	3.92299	-3.27714	0.00342312	0.0353963	down
ENSG00000113657	DPYSL3	-2.93908	3.56552	-3.30989	0.00316681	0.0335781	down
ENSG00000171246	NPTX1	-2.9381	-1.08327	-3.19579	0.00414995	0.0400747	down
ENSG00000169306	IL1RAPL1	-2.93232	0.850873	-1.58079	0.128105	0.333298	non
ENSG00000185989	RASA3	-2.90678	3.66042	-2.92396	0.00782635	0.0591469	non
ENSG00000138829	FBN2	-2.90502	3.02984	-3.47261	0.00214629	0.026062	down
ENSG00000079931	MOXD1	-2.90119	-0.130177	-2.06556	0.050768	0.190257	non
ENSG00000182752	PAPPA	-2.90063	5.56905	-3.91612	0.000732667	0.013531	down
ENSG00000166813	KIF7	-2.90007	1.28322	-3.07094	0.00556405	0.0478997	down
ENSG00000127920	GNG11	-2.89978	1.69852	-2.44499	0.0228963	0.115905	non
ENSG00000085563	ABCB1	-2.89836	-0.523559	-2.71126	0.0127077	0.0795344	non
ENSG00000101000	PROCR	-2.89822	3.67629	-4.10039	0.000466977	0.0102908	down
ENSG00000175600	SUGCT	-2.89169	3.6669	-3.12384	0.00491575	0.0446022	down
ENSG00000154277	UCHL1	-2.88792	4.41455	-2.70894	0.0127742	0.0797166	non
ENSG00000122641	INHBA	-2.88255	6.13512	-1.62698	0.117889	0.318661	non
ENSG00000099256	PRTFDC1	-2.87574	2.07218	-3.83593	0.000890851	0.0153468	down
ENSG00000187689	AMTN	-2.87087	-0.174249	-2.30185	0.0311193	0.140765	non
ENSG00000157350	ST3GAL2	-2.86295	4.21591	-3.56193	0.00173112	0.0230072	down
ENSG00000159335	PTMS	-2.8628	3.74047	-3.80734	0.000955076	0.0160598	down
ENSG00000197614	MFAP5	-2.84801	-0.0103165	-2.1091	0.0464696	0.180582	non
ENSG00000121903	ZSCAN20	-2.84556	2.58277	-4.78923	8.64597148260491e-05	0.00393392	down
ENSG00000105711	SCN1B	-2.84486	0.587938	-2.96129	0.00717997	0.0560414	non
ENSG00000184347	SLIT3	-2.83863	-0.419307	-2.13667	0.0439191	0.174451	non
ENSG00000115318	LOXL3	-2.83255	1.10238	-2.15453	0.0423354	0.170886	non
ENSG00000151640	DPYSL4	-2.83201	0.171858	-2.2664	0.0335374	0.147561	non
ENSG00000151892	GFRA1	-2.83161	-0.437812	-1.98477	0.0596955	0.211132	non
ENSG00000169554	ZEB2	-2.82984	-0.259079	-2.22323	0.0367134	0.156118	non
ENSG00000113396	SLC27A6	-2.82935	0.525499	-2.64884	0.0146165	0.0875531	non
ENSG00000197134	ZNF257	-2.82781	-0.261208	-2.77217	0.0110738	0.0735189	non
ENSG00000023902	PLEKHO1	-2.82729	2.6871	-3.46876	0.00216621	0.0262216	down
ENSG00000197576	HOXA4	-2.82543	-0.750075	-2.86481	0.00896598	0.0643058	non
ENSG00000151849	CENPJ	-2.81693	3.11486	-2.97072	0.0070249	0.0552119	non
ENSG00000204086	RPA4	-2.81468	-0.550367	-2.75052	0.0116303	0.0755228	non
ENSG00000166963	MAP1A	-2.80257	1.87769	-1.48772	0.150928	0.367159	non
ENSG00000176971	FIBIN	-2.79715	0.539576	-1.89042	0.0718606	0.236428	non
ENSG00000135596	MICAL1	-2.79156	5.69128	-5.24112	2.88576020443777e-05	0.00208913	down
ENSG00000159164	SV2A	-2.78418	0.243177	-2.6875	0.0134048	0.0826691	non
ENSG00000139970	RTN1	-2.76957	-0.456757	-2.33958	0.0287219	0.133432	non
ENSG00000148848	ADAM12	-2.75732	3.42083	-2.41585	0.0243865	0.120955	non
ENSG00000258405	ZNF578	-2.75565	0.827749	-3.19966	0.00411221	0.0398596	down
ENSG00000151067	CACNA1C	-2.74898	0.0953139	-2.50237	0.0202063	0.106723	non
ENSG00000187792	ZNF70	-2.74754	1.22358	-2.39947	0.0252631	0.123873	non
ENSG00000105278	ZFR2	-2.7417	-0.80607	-4.37657	0.00023736	0.00698272	down
ENSG00000090932	DLL3	-2.73798	0.458088	-3.37824	0.00269065	0.0300754	down
ENSG00000111981	ULBP1	-2.73464	3.91831	-2.40219	0.0251158	0.123464	non
ENSG00000087245	MMP2	-2.72627	6.98987	-4.17573	0.000388307	0.00924171	down
ENSG00000162745	OLFML2B	-2.72362	-0.828525	-2.55076	0.0181694	0.09953	non
ENSG00000149968	MMP3	-2.7183	1.02494	-2.02929	0.0546177	0.199512	non
ENSG00000173852	DPY19L1	-2.71639	4.40338	-4.14338	0.000420324	0.00964939	down
ENSG00000159674	SPON2	-2.71161	3.25924	-2.46204	0.0220641	0.112874	non
ENSG00000151617	EDNRA	-2.70665	2.76109	-2.25036	0.0346868	0.150394	non
ENSG00000082175	PGR	-2.70443	-0.114291	-2.60755	0.0160243	0.092637	non
ENSG00000166707	ZCCHC18	-2.7005	-0.978667	-2.47823	0.0213002	0.110564	non
ENSG00000250588	IQCJ-SCHIP1	-2.69897	2.97015	-4.87038	7.09347553418236e-05	0.00341857	down
ENSG00000183496	MEX3B	-2.69563	-0.738191	-3.71034	0.00120893	0.0186549	down
ENSG00000174099	MSRB3	-2.6877	3.00258	-2.25259	0.0345248	0.150197	non
ENSG00000166482	MFAP4	-2.6865	-0.200401	-1.69237	0.104601	0.297294	non
ENSG00000155011	DKK2	-2.68203	-0.444827	-2.02003	0.055641	0.201789	non
ENSG00000171812	COL8A2	-2.67915	-1.00287	-2.40199	0.0251265	0.123477	non
ENSG00000179542	SLITRK4	-2.67693	-0.891784	-2.51733	0.0195548	0.104607	non
ENSG00000140557	ST8SIA2	-2.67513	-1.38322	-3.32806	0.00303277	0.0325446	down
ENSG00000174586	ZNF497	-2.67404	-0.119356	-2.74511	0.0117735	0.0762394	non
ENSG00000026025	VIM	-2.67312	5.80698	-3.51724	0.00192792	0.0245473	down
ENSG00000196159	FAT4	-2.66967	0.604007	-2.51049	0.0198503	0.105491	non
ENSG00000138795	LEF1	-2.66845	1.83376	-2.30733	0.0307602	0.139713	non
ENSG00000204262	COL5A2	-2.66684	5.24842	-2.87682	0.00872248	0.0632615	non
ENSG00000164619	BMPER	-2.66136	-0.96939	-2.47518	0.0214422	0.11094	non
ENSG00000162614	NEXN	-2.65736	2.47411	-2.81621	0.010019	0.0694595	non
ENSG00000079215	SLC1A3	-2.65371	4.23205	-2.06082	0.0512566	0.191485	non
ENSG00000243244	STON1	-2.6498	0.489591	-2.91821	0.00793078	0.0595578	non
ENSG00000119865	CNRIP1	-2.64127	-0.42397	-1.95949	0.0627618	0.217745	non
ENSG00000196391	ZNF774	-2.63521	2.66682	-4.43817	0.0002041	0.00640316	down
ENSG00000107796	ACTA2	-2.63208	5.2532	-4.54038	0.00015889	0.00555494	down
ENSG00000225614	ZNF469	-2.62877	0.768588	-3.53793	0.00183423	0.0238754	down
ENSG00000260027	HOXB7	-2.62117	-0.568673	-2.38746	0.0259242	0.125484	non
ENSG00000178498	DTX3	-2.61106	2.27951	-3.49292	0.00204404	0.0253986	down
ENSG00000176438	SYNE3	-2.60537	-0.465911	-3.02013	0.00626386	0.0515436	non
ENSG00000166342	NETO1	-2.60126	-0.937894	-2.59526	0.0164674	0.0937654	non
ENSG00000105290	APLP1	-2.59991	2.35846	-3.02507	0.00619228	0.0511997	non
ENSG00000185070	FLRT2	-2.59766	4.81868	-2.79614	0.0104873	0.0713453	non
ENSG00000103196	CRISPLD2	-2.59743	1.96361	-1.91168	0.0689445	0.231511	non
ENSG00000113209	PCDHB5	-2.5971	1.22285	-2.8125	0.010104	0.0699259	non
ENSG00000133169	BEX1	-2.59376	0.242328	-2.74582	0.0117546	0.0761489	non
ENSG00000143127	ITGA10	-2.59193	0.902355	-2.58864	0.0167107	0.0945609	non
ENSG00000206262	FOXL2NB	-2.58932	1.85373	-2.67122	0.0139029	0.0848098	non
ENSG00000165887	ANKRD2	-2.58864	0.91787	-2.93716	0.00759177	0.0579116	non
ENSG00000053438	NNAT	-2.58733	1.04686	-1.8947	0.0712651	0.235609	non
ENSG00000149294	NCAM1	-2.57474	-0.529344	-2.25181	0.034582	0.150243	non
ENSG00000136099	PCDH8	-2.57077	-1.22433	-2.01079	0.0566785	0.203863	non
ENSG00000174740	PABPC5	-2.56895	-1.10053	-2.57201	0.0173371	0.0966506	non
ENSG00000106366	SERPINE1	-2.56766	8.12088	-2.73588	0.0120216	0.0770715	non
ENSG00000066382	MPPED2	-2.5656	0.32197	-1.87241	0.0744146	0.241391	non
ENSG00000144619	CNTN4	-2.56443	0.754129	-2.57684	0.0171528	0.0961426	non
ENSG00000100154	TTC28	-2.56431	1.37123	-2.23311	0.0359634	0.154029	non
ENSG00000166341	DCHS1	-2.56205	-0.292131	-2.19628	0.0388331	0.161796	non
ENSG00000120075	HOXB5	-2.55593	-1.28932	-2.32481	0.0296391	0.136261	non
ENSG00000101680	LAMA1	-2.552	2.49962	-2.38888	0.0258455	0.125339	non
ENSG00000080644	CHRNA3	-2.54942	0.257754	-2.07973	0.0493311	0.187047	non
ENSG00000105996	HOXA2	-2.54795	-1.4062	-3.28158	0.00338722	0.0351405	down
ENSG00000054356	PTPRN	-2.54535	-1.33603	-2.84741	0.00933017	0.0664232	non
ENSG00000100311	PDGFB	-2.54425	3.78754	-2.70039	0.0130223	0.0810945	non
ENSG00000168661	ZNF30	-2.54192	2.94453	-2.28984	0.0319202	0.142966	non
ENSG00000153093	ACOXL	-2.53712	-0.513641	-2.98247	0.00683629	0.0541332	non
ENSG00000111186	WNT5B	-2.53644	4.11726	-5.16008	3.50997759554213e-05	0.00229162	down
ENSG00000162595	DIRAS3	-2.53604	-0.432767	-2.13015	0.0445107	0.175928	non
ENSG00000103489	XYLT1	-2.53221	-0.337206	-2.20387	0.0382251	0.160168	non
ENSG00000101194	SLC17A9	-2.53036	1.44419	-2.64708	0.0146739	0.087681	non
ENSG00000135736	CCDC102A	-2.52965	3.10274	-3.10537	0.0051333	0.0457443	down
ENSG00000147027	TMEM47	-2.52812	5.01264	-2.22879	0.03629	0.154908	non
ENSG00000138623	SEMA7A	-2.52564	4.21593	-2.66752	0.0140185	0.0853468	non
ENSG00000180884	ZNF792	-2.52411	2.89718	-2.56291	0.0176891	0.097977	non
ENSG00000162490	DRAXIN	-2.524	-1.04314	-2.64267	0.0148194	0.0881076	non
ENSG00000122691	TWIST1	-2.51995	1.89337	-3.87972	0.00080069	0.0144873	down
ENSG00000138650	PCDH10	-2.51616	-0.600764	-1.83878	0.0793976	0.250483	non
ENSG00000132563	REEP2	-2.51335	1.35271	-2.53394	0.0188544	0.102164	non
ENSG00000178776	C5orf46	-2.50962	-0.294796	-2.50946	0.019895	0.105542	non
ENSG00000163577	EIF5A2	-2.50448	3.4707	-3.46779	0.00217124	0.0262619	down
ENSG00000177494	ZBED2	-2.50388	5.46157	-2.62096	0.0155536	0.0909297	non
ENSG00000171877	FRMD5	-2.50007	1.15566	-2.87172	0.008825	0.0636173	non
ENSG00000174370	C11orf45	-2.49935	2.03472	-2.2923	0.0317542	0.14247	non
ENSG00000213949	ITGA1	-2.49247	5.13736	-1.97014	0.0614537	0.214748	non
ENSG00000177706	FAM20C	-2.49142	2.82506	-1.88006	0.07332	0.239245	non
ENSG00000123342	MMP19	-2.48843	0.128535	-1.77162	0.0902209	0.271637	non
ENSG00000146374	RSPO3	-2.48737	-0.915957	-2.15033	0.0427036	0.17168	non
ENSG00000105137	SYDE1	-2.48684	1.25265	-2.15778	0.0420531	0.170241	non
ENSG00000186998	EMID1	-2.48573	-0.874525	-2.90663	0.00814503	0.0604914	non
ENSG00000123570	RAB9B	-2.4837	-0.915414	-2.19667	0.0388011	0.161713	non
ENSG00000077782	FGFR1	-2.48296	3.84455	-2.12865	0.0446479	0.1762	non
ENSG00000165821	SALL2	-2.47977	0.553397	-2.45417	0.022445	0.114256	non
ENSG00000171724	VAT1L	-2.47624	-1.39164	-1.9948	0.0585168	0.208248	non
ENSG00000120820	GLT8D2	-2.4747	1.5554	-1.99328	0.0586934	0.208687	non
ENSG00000196549	MME	-2.47376	2.17243	-1.46624	0.156639	0.375866	non
ENSG00000099953	MMP11	-2.4732	2.06419	-2.62257	0.015498	0.0907469	non
ENSG00000123119	NECAB1	-2.4661	-0.709511	-2.14791	0.042917	0.172135	non
ENSG00000196337	CGB7	-2.46522	2.11139	-3.85729	0.000845688	0.0149177	down
ENSG00000156574	NODAL	-2.4619	-1.34553	-2.69422	0.0132038	0.0817052	non
ENSG00000111341	MGP	-2.45794	0.963165	-2.27718	0.0327848	0.145324	non
ENSG00000011201	ANOS1	-2.45466	3.90292	-4.32502	0.00026933	0.00749377	down
ENSG00000144712	CAND2	-2.45402	0.0460681	-2.11052	0.0463353	0.180283	non
ENSG00000104213	PDGFRL	-2.45034	0.604301	-2.18519	0.0397367	0.164234	non
ENSG00000168505	GBX2	-2.43389	-0.955588	-2.29597	0.0315089	0.142029	non
ENSG00000213901	SLC23A3	-2.43287	0.523957	-2.50487	0.020096	0.106286	non
ENSG00000078053	AMPH	-2.43077	-0.778389	-2.10553	0.0468089	0.181033	non
ENSG00000134222	PSRC1	-2.43031	2.31373	-2.02624	0.0549523	0.200451	non
ENSG00000204856	FAM216A	-2.42705	3.19798	-2.92573	0.00779449	0.0589637	non
ENSG00000182287	AP1S2	-2.42268	2.85451	-3.85997	0.000840181	0.0148374	down
ENSG00000132561	MATN2	-2.41594	4.45708	-2.48603	0.0209405	0.10945	non
ENSG00000138435	CHRNA1	-2.41355	0.877934	-1.88335	0.0728537	0.238205	non
ENSG00000165323	FAT3	-2.41113	-0.603761	-2.43538	0.0233783	0.11769	non
ENSG00000170537	TMC7	-2.40584	5.32043	-4.43784	0.000204268	0.00640316	down
ENSG00000106034	CPED1	-2.40165	0.287865	-1.89966	0.0705798	0.234492	non
ENSG00000277258	PCGF2	-2.40107	0.261111	-3.74168	0.00112036	0.0178221	down
ENSG00000131080	EDA2R	-2.39676	4.53354	-5.01376	5.00442911518965e-05	0.00281989	down
ENSG00000135919	SERPINE2	-2.39227	6.18779	-1.59643	0.124566	0.328544	non
ENSG00000156113	KCNMA1	-2.38929	2.41341	-1.94125	0.0650604	0.222723	non
ENSG00000091136	LAMB1	-2.38348	8.24891	-6.66387	1.02887427019608e-06	0.000331598	down
ENSG00000122862	SRGN	-2.37449	0.344465	-1.41669	0.170488	0.395235	non
ENSG00000166033	HTRA1	-2.37357	6.30826	-2.68103	0.0136007	0.083486	non
ENSG00000198824	CHAMP1	-2.37057	2.38976	-3.48031	0.00210692	0.025766	down
ENSG00000160050	CCDC28B	-2.36746	2.83748	-5.44375	1.77256072303735e-05	0.00155804	down
ENSG00000122824	NUDT10	-2.36161	-0.293315	-2.36568	0.0271644	0.129233	non
ENSG00000184838	PRR16	-2.36031	-0.535246	-2.0457	0.0528451	0.195204	non
ENSG00000262406	MMP12	-2.35883	2.21171	-1.66951	0.109094	0.305077	non
ENSG00000171860	C3AR1	-2.35806	-0.649196	-2.13408	0.0441532	0.174938	non
ENSG00000182013	PNMAL1	-2.35685	1.27815	-1.5388	0.138022	0.348831	non
ENSG00000173917	HOXB2	-2.35649	1.06238	-1.57196	0.130139	0.335654	non
ENSG00000214029	ZNF891	-2.3548	2.18492	-3.18142	0.00429306	0.0409203	down
ENSG00000010295	IFFO1	-2.35426	2.65941	-2.16047	0.0418201	0.169671	non
ENSG00000100302	RASD2	-2.3538	1.67002	-2.47194	0.021594	0.111279	non
ENSG00000005471	ABCB4	-2.34692	-1.47886	-2.38658	0.0259732	0.125564	non
ENSG00000183386	FHL3	-2.34645	5.25382	-5.84539	6.82099925142269e-06	0.000959281	down
ENSG00000221852	KRTAP1-5	-2.34295	-0.616988	-2.17444	0.0406308	0.166638	non
ENSG00000204682	CASC10	-2.34124	1.38666	-3.04802	0.00586985	0.0494893	down
ENSG00000181007	ZFP82	-2.3387	3.75624	-3.22899	0.00383683	0.0379202	down
ENSG00000107807	TLX1	-2.3372	-0.486784	-1.40445	0.174057	0.400337	non
ENSG00000111674	ENO2	-2.33489	4.62108	-1.63671	0.115825	0.31552	non
ENSG00000072163	LIMS2	-2.3346	0.348039	-2.39828	0.0253282	0.123913	non
ENSG00000154678	PDE1C	-2.33395	-1.09596	-2.14114	0.0435179	0.1736	non
ENSG00000115935	WIPF1	-2.33364	1.03813	-2.64296	0.0148095	0.0880827	non
ENSG00000170624	SGCD	-2.33312	-1.46353	-2.43879	0.0232062	0.117053	non
ENSG00000103647	CORO2B	-2.33291	2.33326	-2.29399	0.0316414	0.142291	non
ENSG00000121406	ZNF549	-2.33012	4.38288	-3.75168	0.00109347	0.0175842	down
ENSG00000011465	DCN	-2.32409	-0.131004	-1.29056	0.210168	0.447468	non
ENSG00000189127	ANKRD34B	-2.32318	0.290904	-2.87976	0.00866378	0.0629834	non
ENSG00000164488	DACT2	-2.32297	0.563871	-1.87462	0.0740967	0.240814	non
ENSG00000162643	WDR63	-2.32274	3.34009	-2.50937	0.0198987	0.105542	non
ENSG00000143631	FLG	-2.32242	2.17378	-2.59011	0.0166565	0.0943869	non
ENSG00000139211	AMIGO2	-2.31582	7.29583	-5.40736	1.93417999627562e-05	0.00161739	down
ENSG00000196632	WNK3	-2.31563	1.07875	-2.34576	0.028346	0.132521	non
ENSG00000089505	CMTM1	-2.31412	-0.108281	-3.47456	0.00213622	0.0260215	down
ENSG00000189184	PCDH18	-2.30813	-0.861806	-1.55357	0.134463	0.342635	non
ENSG00000019186	CYP24A1	-2.30581	5.19266	-2.19805	0.0386899	0.161481	non
ENSG00000148798	INA	-2.30546	2.74688	-2.4405	0.0231202	0.116733	non
ENSG00000166130	IKBIP	-2.30337	5.86527	-3.598	0.00158678	0.0218991	down
ENSG00000172137	CALB2	-2.3019	1.74065	-1.52271	0.141986	0.35462	non
ENSG00000213190	MLLT11	-2.29518	5.82084	-4.64382	0.000123349	0.00478219	down
ENSG00000173894	CBX2	-2.28738	1.7991	-2.47067	0.0216537	0.111453	non
ENSG00000139174	PRICKLE1	-2.28679	4.40554	-3.83874	0.000884773	0.015319	down
ENSG00000083814	ZNF671	-2.28631	3.94513	-2.1558	0.0422251	0.170643	non
ENSG00000124440	HIF3A	-2.28391	0.284004	-1.81246	0.0834967	0.258805	non
ENSG00000105426	PTPRS	-2.28316	4.63227	-4.1033	0.000463653	0.0102467	down
ENSG00000159917	ZNF235	-2.28176	2.67883	-2.14072	0.0435554	0.173615	non
ENSG00000107562	CXCL12	-2.27756	-1.57945	-3.94365	0.000685058	0.0130515	down
ENSG00000116584	ARHGEF2	-2.27605	3.83025	-3.64862	0.00140396	0.0204321	down
ENSG00000146426	TIAM2	-2.27487	2.29402	-3.98198	0.000623826	0.0122138	down
ENSG00000164161	HHIP	-2.27339	2.09342	-1.49651	0.148638	0.364196	non
ENSG00000236609	ZNF853	-2.27318	0.29104	-1.80479	0.0847262	0.261277	non
ENSG00000111860	CEP85L	-2.27129	3.62086	-4.95787	5.73262140967538e-05	0.00301424	down
ENSG00000152952	PLOD2	-2.26842	7.78002	-4.18769	0.000377087	0.00913195	down
ENSG00000251493	FOXD1	-2.26772	2.36125	-2.4293	0.023688	0.118709	non
ENSG00000154263	ABCA10	-2.26441	1.95323	-2.26052	0.0339545	0.148509	non
ENSG00000101230	ISM1	-2.26415	0.268384	-1.97639	0.0606976	0.213068	non
ENSG00000019144	PHLDB1	-2.25985	6.04151	-4.84002	7.63833355015109e-05	0.00357238	down
ENSG00000113578	FGF1	-2.25821	0.880928	-1.61059	0.121432	0.324175	non
ENSG00000145681	HAPLN1	-2.258	-0.969933	-1.8131	0.0833954	0.258542	non
ENSG00000104848	KCNA7	-2.25323	-1.01896	-2.51953	0.0194604	0.104463	non
ENSG00000067715	SYT1	-2.25217	2.78058	-2.32097	0.0298821	0.136971	non
ENSG00000183853	KIRREL	-2.25175	5.72274	-2.79007	0.0106331	0.0718295	non
ENSG00000254585	MAGEL2	-2.25038	-1.63459	-2.63545	0.0150599	0.0891265	non
ENSG00000174529	TMEM81	-2.248	-0.486904	-2.5656	0.0175843	0.0976261	non
ENSG00000197043	ANXA6	-2.2477	4.68868	-1.60282	0.123144	0.327117	non
ENSG00000071282	LMCD1	-2.24762	3.90409	-3.41504	0.00246396	0.0284459	down
ENSG00000105255	FSD1	-2.24644	-1.04496	-1.83108	0.080579	0.252851	non
ENSG00000168386	FILIP1L	-2.24603	5.29498	-4.26583	0.000311381	0.00821504	down
ENSG00000155816	FMN2	-2.2449	-0.61815	-2.75577	0.0114929	0.0750509	non
ENSG00000101115	SALL4	-2.24229	0.294966	-1.59131	0.125716	0.329911	non
ENSG00000184258	CDR1	-2.24051	-1.24885	-2.84577	0.00936533	0.0664974	non
ENSG00000151746	BICD1	-2.23743	4.53425	-3.33685	0.00296987	0.0321788	down
ENSG00000233608	TWIST2	-2.23639	1.8296	-2.42437	0.0239417	0.119407	non
ENSG00000080854	IGSF9B	-2.23143	-1.35766	-3.05441	0.00578297	0.0489669	down
ENSG00000103034	NDRG4	-2.22939	4.51497	-2.44055	0.0231177	0.116733	non
ENSG00000002746	HECW1	-2.22793	-0.614137	-2.82062	0.00991872	0.068932	non
ENSG00000111799	COL12A1	-2.22712	3.33446	-1.84171	0.0789519	0.249823	non
ENSG00000131831	RAI2	-2.2263	-0.593502	-1.89347	0.0714352	0.235808	non
ENSG00000146112	PPP1R18	-2.22522	4.15627	-3.18005	0.00430698	0.0410024	down
ENSG00000154262	ABCA6	-2.22359	1.57178	-1.93132	0.0663426	0.225763	non
ENSG00000179059	ZFP42	-2.2231	1.2847	-2.08246	0.0490589	0.186564	non
ENSG00000173275	ZNF449	-2.22134	3.91418	-3.0707	0.00556717	0.0479	down
ENSG00000155254	MARVELD1	-2.21969	6.90892	-8.96578	7.99755800349147e-09	2.47444444628026e-05	down
ENSG00000163564	PYHIN1	-2.217	-0.218311	-2.66423	0.0141222	0.0857754	non
ENSG00000115363	EVA1A	-2.2165	5.94907	-6.15772	3.28362532075778e-06	0.00061202	down
ENSG00000078098	FAP	-2.21568	3.09605	-2.50014	0.0203052	0.107026	non
ENSG00000167889	MGAT5B	-2.21519	-0.840626	-2.35402	0.0278502	0.131234	non
ENSG00000117122	MFAP2	-2.21437	6.01804	-3.89522	0.000771001	0.0140819	down
ENSG00000185730	ZNF696	-2.21321	2.3813	-3.34125	0.00293891	0.031995	down
ENSG00000104321	TRPA1	-2.21093	-1.0583	-1.55276	0.134656	0.343015	non
ENSG00000176208	ATAD5	-2.21093	0.9902	-3.16818	0.00442911	0.0417794	down
ENSG00000137872	SEMA6D	-2.20496	1.07442	-1.97673	0.0606565	0.213021	non
ENSG00000141314	RHBDL3	-2.20025	-1.38495	-2.67733	0.013714	0.084122	non
ENSG00000189410	SH2D5	-2.19681	1.49638	-1.91181	0.0689265	0.231501	non
ENSG00000060718	COL11A1	-2.19672	-0.921525	-1.5313	0.139856	0.351428	non
ENSG00000197261	C6orf141	-2.19559	3.22001	-4.15133	0.00041222	0.00959108	down
ENSG00000089847	ANKRD24	-2.19431	0.403567	-2.12672	0.0448251	0.176764	non
ENSG00000122786	CALD1	-2.19311	7.97911	-4.36056	0.000246862	0.00718898	down
ENSG00000058091	CDK14	-2.19196	4.99444	-3.88896	0.000782857	0.0142648	down
ENSG00000105472	CLEC11A	-2.19053	1.1423	-2.79051	0.0106223	0.0717896	non
ENSG00000214226	C17orf67	-2.1876	0.568839	-3.63744	0.00144247	0.0208357	down
ENSG00000145147	SLIT2	-2.18635	-0.981673	-2.10609	0.0467561	0.180986	non
ENSG00000172260	NEGR1	-2.18428	-1.16478	-2.72215	0.0123996	0.0785514	non
